# Wnt/β-catenin inhibition disrupts drug-tolerance in isogenic carboplatin-resistant models of Triple-Negative Breast Cancer

**DOI:** 10.1101/2021.05.21.443409

**Authors:** Willy Antoni Abreu de Oliveira, Stijn Moens, Youssef El Laithy, Bernard K. van der Veer, Paraskevi Athanasouli, Emanuela Elsa Cortesi, Maria Francesca Baietti, Kian Peng Koh, Juan-Jose Ventura, Frédéric Amant, Daniela Annibali, Frederic Lluis

## Abstract

Triple-Negative Breast Cancer (TNBC) is the most aggressive breast cancer subtype, characterized by both limited treatment options and higher relapse rates than hormone-receptor-positive breast cancers. Chemotherapy remains the mainstay treatment for TNBC, and platinum salts have been explored as a therapeutic alternative in neo-adjuvant and metastatic settings. However, primary and acquired resistance to chemotherapy in general and platinum-based regimens specifically strongly hampers TNBC management. In this study, we used carboplatin-resistant in vivo patient-derived xenograft and isogenic TNBC cell-line models and detected enhanced Wnt/β-catenin activity correlating with an induced expression of stem cell markers in both resistant models. In accordance, the activation of canonical Wnt signaling in parental TNBC cell lines increases stem cell markers’ expression, formation of tumorspheres, and promotes carboplatin resistance. Finally, we prove that Wnt signaling inhibition resensitizes resistant models to carboplatin both in vitro and in vivo, suggesting the synergistic use of Wnt inhibitors and carboplatin as a therapeutic option in TNBC. Here we provide evidence for a prominent role of Wnt signaling in mediating resistance to carboplatin, and we establish that combinatorial targeting of Wnt signaling overcomes carboplatin resistance enhancing chemotherapeutic drug efficacy.
