## Supplementary Table 1 for "Wnt/β-catenin inhibition disrupts drug-tolerance in isogenic carboplatin-resistant models of Triple-Negative Breast Cancer"

NAME	SIZE	ES	NES	NOM p-val	FDR q-val
WP_CELL_DIFFERENTIATION_INDEX_EXPANDED	50	0.7478674	1.3857285	0.0	0.001
WP_HAIR_FOLLICLE_DEVELOPMENT_CYTODIFFERENTIATION_PART_3_OF_3	84	0.7003787	1.3248392	0.0	0.007999999
WP_OXIDATION_BY_CYTOCHROME_P450	59	0.6737589	1.2610251	0.003	0.043999963
WP_OSTEOBLAST_DIFFERENTIATION	114	0.6535982	1.2512159	0.0	0.04249998
WP_SPINAL_CORD_INJURY	115	0.6532253	1.2500805	0.0	0.035399996
WP_CARDIAC_PROGENITOR_DIFFERENTIATION	52	0.65420794	1.2155027	0.013	0.08683354
WP_NCRNAS_INVOLVED_IN_WNT_SIGNALING_IN_HEPATOCELLULAR_CARCINOMA	88	0.6350871	1.2111874	0.0	0.084571645
WP_LNCRNA_INVOLVEMENT_IN_CANONICAL_WNT_SIGNALING_AND_COLORECTAL_CANCER	101	0.6344397	1.2106359	0.001	0.07537519
WP_INTERFERON_TYPE_I_SIGNALING_PATHWAYS	52	0.64743644	1.2055829	0.015	0.07666669
WP_WNT_SIGNALING	112	0.62621546	1.2020521	0.002	0.048299925
WP_LUNG_FIBROSIS	61	0.6414203	1.1995372	0.007	0.07590899
WP_VITAMIN_B12_METABOLISM	51	0.6454914	1.1982273	0.011	0.07341652
WP_ENDOCHONDRAL_OSSIFICATION_WITH_SKELETAL_DYSPLASIAS	64	0.6359414	1.1928067	0.011	0.079769
WP_ENDOCHONDRAL_OSSIFICATION	64	0.6359414	1.192308	0.008	0.075285494
WP_DNA_DAMAGE_RESPONSE_ONLY_ATM_DEPENDENT	109	0.62086153	1.1907952	0.001	0.07386644
WP_COMPLEMENT_AND_COAGULATION_CASCADES	57	0.6363885	1.1896659	0.009	0.07137478
WP_ECTODERM_DIFFERENTIATION	138	0.6138023	1.1833891	0.002	0.080823205
WP_EPITHELIAL_TO_MESENCHYMAL_TRANSITION_IN_COLORECTAL_CANCER	154	0.60651016	1.1743644	0.0	0.0986107
WP_FOLATE_METABOLISM	70	0.6212999	1.1729182	0.013	0.09699962
WP_PPAR_SIGNALING_PATHWAY	63	0.626146	1.1697905	0.018	0.10234962
WP_TYROBP_CAUSAL_NETWORK	61	0.6246174	1.1684984	0.025	0.10080918
WP_SELENIUM_MICRONUTRIENT_NETWORK	86	0.6099554	1.160595	0.008	0.12022686
WP_NETRINUNC5B_SIGNALING_PATHWAY	50	0.62113565	1.1514829	0.041	0.14691256
WP_THERMOGENESIS	102	0.602581	1.1496729	0.007	0.14695787
WP_PRIMARY_FOCAL_SEGMENTAL_GLOMERULOSCLEROSIS_FSGS	71	0.6083175	1.148131	0.021	0.14619954
WP_VITAMIN_D_RECEPTOR_PATHWAY	179	0.5895161	1.1440933	0.001	0.15584588
WP_METAPATHWAY_BIOTRANSFORMATION_PHASE_I_AND_II	177	0.58489186	1.1369278	0.004	0.17966653
WP_HEAD_AND_NECK_SQUAMOUS_CELL_CARCINOMA	71	0.6028272	1.1362101	0.038	0.17628558
WP_PATHWAYS_IN_CLEAR_CELL_RENAL_CELL_CARCINOMA	86	0.59746873	1.1319138	0.023	0.1880685
WP_NEURAL_CREST_DIFFERENTIATION	98	0.5930287	1.1315452	0.022	0.1833662
WP_PHOTODYNAMIC_THERAPYINDUCED_AP1_SURVIVAL_SIGNALING	51	0.6059636	1.1252952	0.063	0.20674105
WP_ADIPOGENESIS	121	0.5834427	1.1235374	0.025	0.20837408
WP_SENESCENCE_AND_AUTOPHAGY_IN_CANCER	104	0.5888186	1.1220045	0.029	0.20942333
WP_PROLACTIN_SIGNALING_PATHWAY	71	0.5950431	1.1210591	0.061	0.20823446
WP_TGFBETA_RECEPTOR_SIGNALLING_IN_SKELETAL_DYSPLASIAS	60	0.6009875	1.1208702	0.055	0.2032849
WP_HUMAN_COMPLEMENT_SYSTEM	96	0.58765626	1.1198062	0.026	0.20311032
WP_WNT_SIGNALING_PATHWAY_AND_PLURIPOTENCY	100	0.5858647	1.1183757	0.034	0.20451282
WP_ENDODERM_DIFFERENTIATION	141	0.57841104	1.1175597	0.02	0.20302568
WP_SMALL_CELL_LUNG_CANCER	95	0.5833772	1.1125239	0.057	0.22235857
WP_INSULIN_SIGNALING	155	0.5750936	1.1124538	0.024	0.21724959
WP_PEPTIDE_GPCRS	71	0.5888803	1.1109307	0.069	0.22038993
WP_BREAST_CANCER_PATHWAY	149	0.5737885	1.1092459	0.024	0.22359502
WP_NRF2_PATHWAY	142	0.5749077	1.1078238	0.02	0.22602312
WP_TGFBETA_RECEPTOR_SIGNALING	56	0.5927885	1.103977	0.107	0.24172704
WP_FOCAL_ADHESION	193	0.5675734	1.1031077	0.008	0.24091077
WP_ENDOMETRIAL_CANCER	59	0.5897816	1.1021065	0.098	0.24112993
WP_ESC_PLURIPOTENCY_PATHWAYS	112	0.57465553	1.101221	0.052	0.24153127
WP_G1_TO_S_CELL_CYCLE_CONTROL	61	0.5884693	1.100809	0.114	0.23835349
WP_MESODERMAL_COMMITMENT_PATHWAY	147	0.5698672	1.100408	0.031	0.23536669
WP_PREIMPLANTATION_EMBRYO	58	0.59181905	1.1000416	0.112	0.23277923
WP_ASSOCIATION_BETWEEN_PHYSICOCHEMICAL_FEATURES_AND_TOXICITY_ASSOCIATED_PATHWAYS	63	0.58421206	1.0984597	0.108	0.2365875
WP_EGFR_TYROSINE_KINASE_INHIBITOR_RESISTANCE	81	0.57863176	1.0964761	0.095	0.24324909
WP_TCELL_ANTIGEN_RECEPTOR_TCR_SIGNALING_PATHWAY	90	0.57220846	1.0911436	0.085	0.26820633
WP_TGFBETA_SIGNALING_PATHWAY	127	0.5643494	1.0869377	0.059	0.28842482
WP_MYOMETRIAL_RELAXATION_AND_CONTRACTION_PATHWAYS	151	0.56064683	1.0868756	0.054	0.2835626
WP_HUMAN_THYROID_STIMULATING_HORMONE_TSH_SIGNALING_PATHWAY	64	0.5776861	1.0822741	0.161	0.30642805
WP_CHROMOSOMAL_AND_MICROSATELLITE_INSTABILITY_IN_COLORECTAL_CANCER	69	0.5749899	1.0821494	0.124	0.30173633
WP_NOTCH_SIGNALING_PATHWAY_NETPATH	59	0.57791376	1.08105	0.136	0.3033444
WP_INTEGRINMEDIATED_CELL_ADHESION	99	0.5654447	1.079229	0.098	0.30891526
WP_ALLOGRAFT_REJECTION	85	0.56854695	1.0778549	0.127	0.31246677
WP_IL4_SIGNALING_PATHWAY	53	0.5800705	1.0760295	0.189	0.31898388
WP_THYROID_HORMONES_PRODUCTION_AND_THEIR_PERIPHERAL_DOWNSTREAM_SIGNALLING_EFFECTS	91	0.5659676	1.0759399	0.117	0.31432286
WP_HIPPOMERLIN_SIGNALING_DYSREGULATION	116	0.55974704	1.0745472	0.097	0.31863534
WP_EBOLA_VIRUS_PATHWAY_ON_HOST	122	0.55900025	1.0743303	0.089	0.3152817
WP_HEMATOPOIETIC_STEM_CELL_DIFFERENTIATION	58	0.5726232	1.071726	0.162	0.32790798
WP_RANKLRANK_RECEPTOR_ACTIVATOR_OF_NFKB_LIGAND_SIGNALING_PATHWAY	55	0.576726	1.0695603	0.184	0.33843952
WP_GPCRS_OTHER	89	0.5615985	1.0679941	0.141	0.34543267
WP_PRADERWILLI_AND_ANGELMAN_SYNDROME	62	0.56887007	1.066658	0.193	0.34994072
WP_REGULATION_OF_ACTIN_CYTOSKELETON	141	0.55052596	1.0658072	0.099	0.35076764
WP_VIRAL_ACUTE_MYOCARDITIS	85	0.56080127	1.0617752	0.158	0.3733414
WP_MELANOMA	63	0.5660004	1.0596039	0.205	0.38457566
WP_B_CELL_RECEPTOR_SIGNALING_PATHWAY	97	0.55652976	1.0590931	0.159	0.38262326
WP_ONE_CARBON_METABOLISM_AND_RELATED_PATHWAYS	52	0.56921244	1.05898	0.241	0.37831327
WP_THE_OVERLAP_BETWEEN_SIGNAL_TRANSDUCTION_PATHWAYS_THAT_CONTRIBUTE_TO_A_RANGE_OF_LMNA_LAMINOPATHIES	56	0.5695351	1.0584078	0.234	0.37734947
WP_SUDDEN_INFANT_DEATH_SYNDROME_SIDS_SUSCEPTIBILITY_PATHWAYS	153	0.54606766	1.0581367	0.125	0.37430474
WP_GASTRIN_SIGNALING_PATHWAY	109	0.55300486	1.0575812	0.172	0.37370867
WP_CILIOPATHIES	167	0.54432034	1.0541321	0.144	0.39355597
WP_MECP2_AND_ASSOCIATED_RETT_SYNDROME	67	0.5599737	1.0536594	0.245	0.39197195
WP_APOPTOSIS_MODULATION_AND_SIGNALING	91	0.55283934	1.0515592	0.229	0.4027443
WP_ARRHYTHMOGENIC_RIGHT_VENTRICULAR_CARDIOMYOPATHY	67	0.5567354	1.0502795	0.218	0.40771013
WP_APOPTOSIS	84	0.5529029	1.0482262	0.236	0.4177264
WP_BRAINDERIVED_NEUROTROPHIC_FACTOR_BDNF_SIGNALING_PATHWAY	135	0.54460716	1.0479751	0.173	0.41464436
WP_NONGENOMIC_ACTIONS_OF_125_DIHYDROXYVITAMIN_D3	66	0.55620855	1.0437156	0.257	0.44132495
WP_GENES_RELATED_TO_PRIMARY_CILIUM_DEVELOPMENT_BASED_ON_CRISPR	91	0.5485041	1.0434489	0.237	0.43811876
WP_APOPTOSISRELATED_NETWORK_DUE_TO_ALTERED_NOTCH3_IN_OVARIAN_CANCER	52	0.56358314	1.0431554	0.292	0.43529397
WP_AMPACTIVATED_PROTEIN_KINASE_AMPK_SIGNALING	67	0.55514437	1.043035	0.264	0.43131387
WP_HEPATITIS_B_INFECTION	145	0.54009295	1.0413414	0.191	0.43879366
WP_CIRCADIAN_RHYTHM_RELATED_GENES	195	0.5352562	1.0388423	0.183	0.45366004
WP_RETINOBLASTOMA_GENE_IN_CANCER	84	0.5456444	1.0359428	0.269	0.47067535
WP_G_PROTEIN_SIGNALING_PATHWAYS	89	0.5420705	1.0319985	0.29	0.49757862
WP_MICRORNAS_IN_CARDIOMYOCYTE_HYPERTROPHY	97	0.54082364	1.0300354	0.294	0.5079896
WP_MIRNA_REGULATION_OF_DNA_DAMAGE_RESPONSE	90	0.5416111	1.0282208	0.317	0.5173152
WP_MIRNAS_INVOLVED_IN_DNA_DAMAGE_RESPONSE	50	0.5548856	1.0275419	0.344	0.51759124
WP_CELL_CYCLE	113	0.53651756	1.0271752	0.281	0.5148933
WP_STEROL_REGULATORY_ELEMENTBINDING_PROTEINS_SREBP_SIGNALLING	69	0.5449502	1.0242333	0.34	0.53350395
WP_RAS_SIGNALING	177	0.5272573	1.0211418	0.309	0.55418515
WP_CHEMOKINE_SIGNALING_PATHWAY	157	0.5278293	1.0206175	0.323	0.55313146
WP_CYTOSOLIC_DNASENSING_PATHWAY	70	0.53918	1.0183461	0.37	0.56632334
WP_AMINO_ACID_METABOLISM	87	0.5356901	1.0181229	0.375	0.5626937
WP_ONCOSTATIN_M_SIGNALING_PATHWAY	63	0.5420592	1.0173088	0.39	0.5634266
WP_PYRIMIDINE_METABOLISM	82	0.53521043	1.0144321	0.387	0.5815899
WP_IL1_SIGNALING_PATHWAY	56	0.544101	1.0127577	0.398	0.5901914
WP_GENES_INVOLVED_IN_MALE_INFERTILITY	144	0.524906	1.0118572	0.371	0.5921018
WP_CORTICOTROPINRELEASING_HORMONE_SIGNALING_PATHWAY	90	0.5306459	1.0104192	0.412	0.5987449
WP_INTEGRATED_BREAST_CANCER_PATHWAY	142	0.52187806	1.0091878	0.392	0.6033375
WP_PANCREATIC_ADENOCARCINOMA_PATHWAY	83	0.5325627	1.008649	0.423	0.6026552
WP_SIGNALING_PATHWAYS_IN_GLIOBLASTOMA	79	0.5337217	1.0077481	0.423	0.6046582
WP_KIT_RECEPTOR_SIGNALING_PATHWAY	57	0.5391746	1.0063205	0.436	0.6113187
WP_REGULATION_OF_TOLLLIKE_RECEPTOR_SIGNALING_PATHWAY	141	0.52059084	1.0061578	0.423	0.60724235
WP_JOUBERT_SYNDROME	67	0.5325647	1.0034239	0.457	0.6243497
WP_DNA_DAMAGE_RESPONSE	66	0.53362757	0.99995667	0.496	0.647942
WP_PARKINSONS_DISEASE_PATHWAY	82	0.5230967	0.99562806	0.496	0.67778623
WP_3Q29_COPY_NUMBER_VARIATION_SYNDROME	73	0.5283708	0.995314	0.502	0.6746381
WP_22Q112_DELETION_SYNDROME	96	0.5223387	0.9952022	0.515	0.6697115
WP_RAC1PAK1P38MMP2_PATHWAY	67	0.5289741	0.99329996	0.506	0.6791938
WP_CALCIUM_REGULATION_IN_THE_CARDIAC_CELL	143	0.51341283	0.9914427	0.536	0.6883571
WP_GENOTOXICITY_PATHWAY	62	0.5287988	0.9864476	0.53	0.7225011
WP_PATHWAYS_REGULATING_HIPPO_SIGNALING	91	0.5176198	0.98390096	0.578	0.73704785
WP_TOLLLIKE_RECEPTOR_SIGNALING_PATHWAY	100	0.5150228	0.98314655	0.588	0.73701394
WP_EGFEGFR_SIGNALING_PATHWAY	161	0.5068707	0.9811083	0.649	0.746622
WP_TCELL_ANTIGEN_RECEPTOR_TCR_PATHWAY_DURING_STAPHYLOCOCCUS_AUREUS_INFECTION	61	0.5237996	0.98094064	0.568	0.74156713
WP_HISTONE_MODIFICATIONS	67	0.5229989	0.9808073	0.578	0.7363083
WP_ANGIOPOIETIN_LIKE_PROTEIN_8_REGULATORY_PATHWAY	126	0.5104049	0.97941315	0.619	0.7405171
WP_CYTOPLASMIC_RIBOSOMAL_PROTEINS	87	0.5168524	0.97917163	0.618	0.7360773
WP_NOVEL_INTRACELLULAR_COMPONENTS_OF_RIGILIKE_RECEPTOR_RLR_PATHWAY	57	0.522971	0.97595584	0.598	0.75342786
WP_FRAGILE_X_SYNDROME	116	0.5063765	0.9714693	0.649	0.77988404
WP_ERBB_SIGNALING_PATHWAY	86	0.50798815	0.9673402	0.685	0.8029541
WP_PROXIMAL_TUBULE_TRANSPORT	56	0.51947814	0.96586746	0.646	0.80636156
WP_MIRNA_REGULATION_OF_PROSTATE_CANCER_SIGNALING_PATHWAYS	58	0.51413107	0.95981514	0.659	0.839435
WP_COPPER_HOMEOSTASIS	50	0.514752	0.9542101	0.662	0.8679309
WP_WNT_SIGNALING_PATHWAY_NETPATH	52	0.50866205	0.9459645	0.716	0.90859485
WP_MET_IN_TYPE_1_PAPILLARY_RENAL_CELL_CARCINOMA	56	0.50441176	0.9424121	0.755	0.9204987
WP_MITOCHONDRIAL_COMPLEX_I_ASSEMBLY_MODEL_OXPHOS_SYSTEM	55	0.5066287	0.94207597	0.756	0.91518706
WP_REGULATORY_CIRCUITS_OF_THE_STAT3_SIGNALING_PATHWAY	75	0.49758375	0.940183	0.789	0.9174842
WP_LEPTIN_SIGNALING_PATHWAY	73	0.49623796	0.9364494	0.821	0.9283838
WP_PATHWAYS_AFFECTED_IN_ADENOID_CYSTIC_CARCINOMA	60	0.49892217	0.93625414	0.805	0.92249846
WP_ANDROGEN_RECEPTOR_SIGNALING_PATHWAY	86	0.48697138	0.925568	0.873	0.96096724
WP_CARDIAC_HYPERTROPHIC_RESPONSE	54	0.49530935	0.9213013	0.831	0.96938
WP_DNA_IRDAMAGE_AND_CELLULAR_RESPONSE_VIA_ATR	79	0.4821232	0.91288126	0.907	0.98904604
WP_DNA_IRDOUBLE_STRAND_BREAKS_DSBS_AND_CELLULAR_RESPONSE_VIA_ATM	52	0.48898265	0.90899134	0.872	0.9926376
WP_NONSMALL_CELL_LUNG_CANCER	69	0.48276415	0.9077609	0.9	0.9887393
WP_ALZHEIMERS_DISEASE	140	0.4647693	0.89600575	0.983	1.0
WP_NONALCOHOLIC_FATTY_LIVER_DISEASE	156	0.46277562	0.89471596	0.992	1.0
WP_TNF_ALPHA_SIGNALING_PATHWAY	91	0.46848452	0.88957685	0.959	1.0
WP_AGERAGE_PATHWAY	59	0.47154844	0.8834577	0.957	1.0
WP_PARKINUBIQUITIN_PROTEASOMAL_SYSTEM_PATHWAY	60	0.46926624	0.87811464	0.965	1.0
WP_ELECTRON_TRANSPORT_CHAIN_OXPHOS_SYSTEM_IN_MITOCHONDRIA	104	0.4607509	0.87673384	0.987	1.0
WP_MIRNAS_INVOLVEMENT_IN_THE_IMMUNE_RESPONSE_IN_SEPSIS	62	0.4541954	0.84817225	0.987	1.0
WP_OXIDATIVE_PHOSPHORYLATION	60	0.45246872	0.8446693	0.989	1.0
WP_MRNA_PROCESSING	128	0.42340937	0.8159637	1.0	1.0
WP_PROTEASOME_DEGRADATION	59	0.4258801	0.7939752	1.0	0.99978757
