## Supplementary Table 3 for "Wnt/β-catenin inhibition disrupts drug-tolerance in isogenic carboplatin-resistant models of Triple-Negative Breast Cancer"

NAME	SIZE	ES	NES	NOM p-val	FDR q-val	FWER p-val	RANK AT MAX
WP_TGFBETA_SIGNALING_PATHWAY	127	0.6213797	1.7706995	0.0	0.0	0.0	5697
WP_SENESCENCE_AND_AUTOPHAGY_IN_CANCER	104	0.6086199	1.6803697	0.0	0.0010875575	0.002	6377
WP_EBOLA_VIRUS_PATHWAY_ON_HOST	122	0.5666831	1.5985309	0.0	0.0042991154	0.011	5666
WP_SPINAL_CORD_INJURY	115	0.57214224	1.5892066	0.0012091899	0.00407767	0.014	5103
WP_CELL_CYCLE	113	0.55784625	1.5556906	0.0024301338	0.005844638	0.025	9383
WP_HIPPOMERLIN_SIGNALING_DYSREGULATION	116	0.54778373	1.5550227	0.0	0.0048705316	0.025	6283
WP_ENDODERM_DIFFERENTIATION	141	0.5439118	1.5404224	0.0023419203	0.006125384	0.037	6379
WP_WNT_SIGNALING	112	0.5523666	1.5184001	0.0	0.0073604165	0.05	5763
WP_CALCIUM_REGULATION_IN_THE_CARDIAC_CELL	143	0.5182597	1.4709468	0.0047114254	0.013130229	0.1	7494
WP_ADIPOGENESIS	121	0.52701825	1.4631447	0.0035294117	0.013216002	0.112	4717
WP_WNT_SIGNALING_PATHWAY_AND_PLURIPOTENCY	100	0.53390986	1.4617348	0.0075	0.01235117	0.114	6374
WP_INTEGRATED_BREAST_CANCER_PATHWAY	142	0.5095573	1.4562271	0.003488372	0.011886731	0.12	9034
WP_LNCRNA_INVOLVEMENT_IN_CANONICAL_WNT_SIGNALING_AND_COLORECTAL_CANCER	101	0.5286318	1.4541408	0.011029412	0.01115874	0.122	5763
WP_MESODERMAL_COMMITMENT_PATHWAY	147	0.50662464	1.4354897	0.008313539	0.014974893	0.173	3279
WP_GASTRIN_SIGNALING_PATHWAY	109	0.5194003	1.4240768	0.0024539877	0.016169889	0.197	6483
WP_REGULATION_OF_ACTIN_CYTOSKELETON	141	0.49802	1.4131134	0.004819277	0.01810842	0.228	6721
WP_HEPATITIS_B_INFECTION	145	0.49423838	1.4115053	0.008092485	0.017368212	0.232	9168
WP_BREAST_CANCER_PATHWAY	149	0.48971623	1.4023005	0.0058139535	0.019489842	0.267	6762
WP_FRAGILE_X_SYNDROME	116	0.5031907	1.399131	0.009638554	0.019259755	0.277	6328
WP_NRF2_PATHWAY	142	0.48866677	1.3944807	0.014035088	0.019763935	0.292	5226
WP_REGULATION_OF_TOLLLIKE_RECEPTOR_SIGNALING_PATHWAY	141	0.4697736	1.3460404	0.017584994	0.03681251	0.494	8776
WP_DNA_DAMAGE_RESPONSE_ONLY_ATM_DEPENDENT	109	0.48750997	1.3387575	0.028402368	0.039126143	0.537	8426
WP_ESC_PLURIPOTENCY_PATHWAYS	112	0.48216295	1.3280267	0.030750308	0.044088136	0.602	4923
WP_TOLLLIKE_RECEPTOR_SIGNALING_PATHWAY	100	0.48260188	1.3188863	0.049261082	0.047792807	0.651	7563
WP_OSTEOBLAST_DIFFERENTIATION	114	0.46477032	1.2980038	0.04556355	0.057806134	0.74	6237
WP_GENES_INVOLVED_IN_MALE_INFERTILITY	144	0.4551012	1.293146	0.045774646	0.058395054	0.754	6218
WP_BRAINDERIVED_NEUROTROPHIC_FACTOR_BDNF_SIGNALING_PATHWAY	135	0.45158243	1.2827101	0.055099647	0.06387311	0.802	9195
WP_ECTODERM_DIFFERENTIATION	138	0.40824074	1.1697844	0.147929	0.1800065	0.992	5763
WP_ANGIOPOIETIN_LIKE_PROTEIN_8_REGULATORY_PATHWAY	126	0.3430797	0.9708469	0.5255042	0.59105325	1.0	9294
WP_THERMOGENESIS	102	0.34764445	0.9484114	0.58386683	0.6250842	1.0	8820
WP_ALZHEIMERS_DISEASE	140	0.27102655	0.7757138	0.94062865	0.96217716	1.0	9595
WP_MRNA_PROCESSING	128	0.24892382	0.7046126	0.9976048	0.9918029	1.0	11270
